# Comparison of gene set scoring methods for reproducible evaluation of multiple tuberculosis gene signatures

**DOI:** 10.1101/2023.01.19.520627

**Authors:** Xutao Wang, Arthur VanValkenberg, Aubrey R. Odom-Mabey, Jerrold J. Ellner, Natasha S. Hochberg, Padmini Salgame, Prasad Patil, W. Evan Johnson

## Abstract

**Rationale:** Many blood-based transcriptional gene signatures for tuberculosis (TB) have been developed with potential use to diagnose disease, predict risk of progression from infection to disease, and monitor TB treatment outcomes. However, an unresolved issue is whether gene set enrichment analysis (GSEA) of the signature transcripts alone is sufficient for prediction and differentiation, or whether it is necessary to use the original statistical model created when the signature was derived. Intra-method comparison is complicated by the unavailability of original training data, missing details about the original trained model, and inadequate publicly-available software tools or source code implementing models. To facilitate these signatures’ replicability and appropriate utilization in TB research, comprehensive comparisons between gene set scoring methods with cross-data validation of original model implementations are needed.

**Objectives:** We compared the performance of 19 TB gene signatures across 24 transcriptomic datasets using both re-rebuilt original models and gene set scoring methods to evaluate whether gene set scoring is a reasonable proxy to the performance of the original trained model. We have provided an open-access software implementation of the original models for all 19 signatures for future use.

**Methods:** We considered existing gene set scoring and machine learning methods, including ssGSEA, GSVA, PLAGE, Singscore, and Zscore, as alternative approaches to profile gene signature performance. The sample-size-weighted mean area under the curve (AUC) value was computed to measure each signature’s performance across datasets. Correlation analysis and Wilcoxon paired tests were used to analyze the performance of enrichment methods with the original models.

**Measurement and Main Results:** For many signatures, the predictions from gene set scoring methods were highly correlated and statistically equivalent to the results given by the original diagnostic models. PLAGE outperformed all other gene scoring methods. In some cases, PLAGE outperformed the original models when considering signatures’ weighted mean AUC values and the AUC results within individual studies.

**Conclusion:** Gene set enrichment scoring of existing blood-based biomarker gene sets can distinguish patients with active TB disease from latent TB infection and other clinical conditions with equivalent or improved accuracy compared to the original methods and models. These data justify using gene set scoring methods of published TB gene signatures for predicting TB risk and treatment outcomes, especially when original models are difficult to apply or implement.
