## Supplemental material for "Comparison of gene set scoring methods for reproducible evaluation of multiple tuberculosis gene signatures"

### Sheet: Sheet 1 - summary_of_datasets
GEO accession	GEO Platform	Country	Tissue	Age	HIV	Diagnosis method	HCs	LTBI	Active TB	ODs	Totoal	Notes
GSE19491*	GPL6947	UK, South Africa	Whole blood	>17	Negative	Sputum culture	117	69	61	193	440	ODs included staph, strep, still disease, systemic lupus, erythematosus, and pediatric, systemic lupus, erythematosus. For the SubSeries GSE19435: only the baseline observations were included.
GSE28623	GPL4133	The Gambia	Whole blood	16–53	Negative	Sputum microscopy, chest X-ray	37	25	46		108
GSE29536	GPL6102	UK	Whole blood	11–88	Negative		6		9		15	Only the TB samples within this series were included.
GSE34608	GPL6480	Germany	Whole blood	17–73	Negative		18		8	18	44	OD samples were sarcoidosis; controls include some IGRA-positive individuals.
GSE37250	GPL10558	Malawi	Whole blood	>17	Some positive	Sputum culture		167	195	175	537
GSE39939	GPL10558	Kenya	Whole blood	<15	Some positive	Sputum culture		14	79	64	157
GSE39940	GPL10558	Malawi	Whole blood	<15	Some positive	Sputum culture		54	111	169	334
GSE41055	GPL5175	Venezuela	Whole blood	<15	Negative		9	9	9		27
GSE42834*	GPL10558	Germany	Whole blood	>17	Negative	Sputum culture	118		40	123	281	ODs included sarcoidosis, pneumonia, and lung cancer. For the Subseries GSE42832: only the samples from whole blood were included.
GSE50834	GPL10558	South Africa	PBMCs	30–40	Positive			23	21		44
GSE56153*	GPL6883	Indonesia	Whole	>15	Unknown	Sputum microscopy, chest X-ray, clinical presentation	18		18		36	Only the healthy controls and TB samples at the baseline were included
GSE54992*	GPL570	China	PBMCs	18–68	Negative	Sputum microscopy, chest X-ray, clinical presentation	6	6	9		21	Only samples at baseline were included. Samples confirmed with sputum culture were not identified.
GSE62147*	GPL6480	Germany	Whole blood	15–79	Negative	Sputum culture			14	12	26	OD was Mycobacterium africanum. Only patients prior to treatment (recruit) were included.
GSE62525	GPL16951	Taiwan	PBMCs		Negative		14	14	14		42
GSE69581*	GPL10558	South Africa	Whole blood	>17	Positive	Microbiologically confirmed (method not specified)		25	15		40	Only include patients with active tuberculosis and LTBI. Dataset also included samples with subclinical TB.
GSE73408	GPL11532	US	Whole blood	>17	Negative	Sputum culture	39	35	35		109
GSE79362*✧	GPL11154	South Africa	Whole blood	12–18	Negative	Sputum smear, sputum cluture		105	39		144	Longitudinal samples were collected. Only include patients at the first time when they were measured.
GSE81746*	GPL17077	India	Whole blood	25–65	Unknown		2		4		6	Only samples with active TB and healthy controls were included. Exclude one LTBI and one TB pooled samples.
GSE83456*	GPL10558	UK	Whole blood		Negative	Granuloma biopsy, clinical presentation with response to therapy, radiology with response to treatment, sputum culture	61		45	49	155	ODs included sarcoidosis; Exclude 47 patients with extraplumonary TB
GSE83892	GPL10559	UK	Whole blood	>17	Positive	Cerebral spinal fluid smear, cerebral spinal fluid culture, conventional and real-time, PCR of cerebral spinal fluid		17	99		116
GSE84076*✧	GPL16791	Brazil	Whole blood	>18	Negative	Sputum microscopy, clinical presentation, sputum culture	8	11	6		25	Only include LTBI and BCG vaccinated healthy controls. Only include active tuberculosis patients without treatment.
GSE101705	GPL18573	India	Whole blood	>6	Negative	Sputum culture		16	28		44
GSE107731	GPL15207	Mongolia	Whole blood		Unknown		3		3		6
GSE107994*✧	GPL20301	UK	Whole blood	16–84	Negative	Sputum culture, sputum PCR	50	58	53		161	Longitudinal study. Only include samples that were measured at the first time.
* Filtered samples from the original data
✧ The number of samples were not in align with results of Warsinske's et al

### Sheet: Sheet 2 - missing_genes
Signature	GSE101705	GSE107731	GSE107994	GSE19491	GSE28623	GSE29536	GSE34608	GSE37250	GSE39939	GSE39940	GSE41055	GSE42834	GSE50834	GSE54992	GSE56153	GSE62147	GSE62525	GSE69581	GSE73408	GSE79362	GSE81746	GSE83456	GSE83892	GSE84076
Anderson_42	DEFA1, DEFA1B, DEFA3			LKAAEAR1, CARD16, DEFA1B, EIF2D, SNHG7	LKAAEAR1, CARD16, DEFA1B, GBP6, EIF2D, TGIF1	LKAAEAR1, CARD16, DEFA1, DEFA1B, DEFA3, EIF2D, SNHG7	DEFA1B, KLHL28, EIF2D	EIF2D	EIF2D	EIF2D	YBEY, DEFA1, DEFA1B, DEFA3, EIF2D	EIF2D	EIF2D		LKAAEAR1, CARD16, DEFA1B, EIF2D, SNHG7	DEFA1B	DEFA1, DEFA1B, DEFA3	EIF2D	EIF2D, SNHG7	DEFA1, DEFA1B, DEFA3	DEFA1, DEFA1B, DGCR6	EIF2D	EIF2D	DEFA1
Anderson_OD_51	DEFA1	HLA-DRB6	SNORD8	GRAMD1B, SIGLEC14, SNORD8	GBP6, LINC00323, NCF1B, SIGLEC14, SNORD8	DEFA1, GRAMD1B, NCF1B, SIGLEC14, SNORD8	LINC00323, NCF1B, SIGLEC14, SNORD8				DEFA1, LINC00323, NCF1B, SNORD8			SIGLEC14	FRMD3, GRAMD1B, LINC00323, SIGLEC14, SNORD8	LINC00323, NCF1B, SIGLEC14, SNORD8	DEFA1, HLA-DRB1, HLA-DRB6, SNORD8		HLA-DRB6, LINC00323	DEFA1, SNORD8	DEFA1, NCF1B			DEFA1
Berry_393	HNRNPA1P10, ADAM7, CCN3, H2AC18	CCN3, ZNF525		HNRNPA1P10, CCN3	TESPA1, HNRNPA1P10, H2BC18, CMPK2, CCN3, GNG10, SIGLEC16, GBP6, FCGR1A, FCGR1B	HNRNPA1P10, CALHM6, CMPK2, CCN3, SIGLEC16, FCGR1A, FCGR1B, GYG1	KAZN, HNRNPA1P10, H2BC18, CMPK2, CD5, CCN3, SIGLEC16, H2AC18, FCGR1A	HNRNPA1P10, CCN3	HNRNPA1P10, CCN3	HNRNPA1P10, CCN3	NAIP, CALHM6, CCN3, SIGLEC16, H2AC18, H2AC20	HNRNPA1P10, CALHM6, DDIAS, CCN3, SMCO4	HNRNPA1P10, CCN3	H2BC18, HCAR2, GPR141, CCN3, ZNF525, H2AC20, CARD17	TESPA1, HNRNPA1P10, ETV7, CALHM6, CMPK2, CCN3, FRMD3, ZNF525, SUCNR1, CD28	HNRNPA1P10, H2BC18, CMPK2, CCN3, SIGLEC16, H2AC18, FCGR1A	HNRNPA1P10, HCAR2, HCAR3, CCN3, GNG10, SIGLEC16, H2AC18, FCGR1A, CARD17	HNRNPA1P10, CCN3	KAZN, CCN3	HNRNPA1P10, ADAM7, CCN3, H2AC18	HNRNPA1P10, CCN3, H2AC18, FCGR1A	HNRNPA1P10, CCN3	HNRNPA1P10, CCN3	CCN3, H2AC18
Berry_OD_86				SEPTIN1	SMIM14	SEPTIN1		SEPTIN1	SEPTIN1	SEPTIN1	EFR3A	SEPTIN1, LPAR6, ACOT13	SEPTIN1		SEPTIN1, FAM225A		KPNB1, LRRC37A4P	SEPTIN1	FAM225A		LRRC37A4P	SEPTIN1	SEPTIN1
Bloom_OD_144	H2AC18, H2AC19, BAGE5, ANKRD33	NEAT1, FCGR1CP, FLJ32255, ADGRE4P	H3C4, BAGE5, FLJ32255, MIR21, ANKRD33	FCGR1CP, H2AC19, MIR21	FCGR1A, FCGR1B, FCGR1CP, RGL4, H2AC19, BAGE5, MIR21, ADGRE4P	FCGR1A, FCGR1B, FCGR1CP, RGL4, GYG1, H2AC19, BAGE5, MIR21, PGS1	FCGR1A, FCGR1CP, LILRA6, H2AC18, BAGE5, MIR21, ADGRE4P				NEAT1, FCGR1CP, H2AC20, H2AC18, PIM3, H2AC19, ITPRIPL2, FLJ32255, ADGRE4P	FCGR1CP, H2AC19, FLJ32255		CARD17, H2AC20, HCAR2, ADGRE4P	NEAT1, FCGR1CP, RGL4, SULT1B1, H2AC19, FLJ32255, MIR21, FCER1A	FCGR1A, FCGR1CP, LILRA6, H2AC18, BAGE5, MIR21	HP, CARD17, FCGR1A, NEAT1, FCGR1CP, H2AC18, H2AC19, HCAR2, HCAR3, BAGE5, FLJ32255, MIR21, ADGRE4P		NEAT1, BAGE5, FLJ32255	H2AC18, H2AC19, BAGE5, ANKRD33	FCGR1A, FCGR1CP, H2AC18, BAGE5, MIR21			H2AC18, FLJ32255
Jacobsen_3					FCGR1A	FCGR1A	FCGR1A									FCGR1A	FCGR1A				FCGR1A
Kaforou_27		FCGR1CP		FCGR1CP	FCGR1A, FCGR1B, FCGR1CP, GBP6	FCGR1A, FCGR1B, FCGR1CP	FCGR1A, FCGR1CP				FCGR1CP	FCGR1CP			FCGR1CP	FCGR1A, FCGR1CP	FCGR1A, FCGR1CP				FCGR1A, FCGR1CP
Kaforou_OD_44	GJA9				CERKL, GBP6, GJA9		CERKL, PGA5				DESI1			CERKL	GJA9	CERKL, PGA5	ORM1, PGA5			GJA9	PGA5
Kaforou_OD_53	DEFA1, DEFA1B, DEFA3, RNU4ATAC	FCGR1CP, RNU4ATAC	MIR21	DEFA1B, FCGR1CP, MIR21, RNU4ATAC	DEFA1B, FCGR1A, FCGR1B, FCGR1CP, GBP6, MIR21, RNU4ATAC	DEFA1, DEFA1B, DEFA3, CALHM6, FCGR1A, FCGR1B, FCGR1CP, MIR21, RNU4ATAC	DEFA1B, FCGR1A, FCGR1CP, MIR21, PGA5, RNU4ATAC				DEFA1, DEFA1B, DEFA3, CALHM6, FCGR1CP, DESI1, RNU4ATAC	CALHM6, FCGR1CP		RNU4ATAC	DEFA1B, CALHM6, FCGR1CP, MIR21, RNU4ATAC	DEFA1B, FCGR1A, FCGR1CP, MIR21, PGA5, RNU4ATAC	DEFA1, DEFA1B, DEFA3, FCGR1A, FCGR1CP, MIR21, PGA5, RNU4ATAC			DEFA1, DEFA1B, DEFA3, RNU4ATAC	DEFA1, DEFA1B, FCGR1A, FCGR1CP, MIR21, PGA5			DEFA1
LauxdaCosta_OD_3					FCGR1A	FCGR1A	FCGR1A									FCGR1A	FCGR1A				FCGR1A
Leong_24				S1PR1	S1PR1	S1PR1					TXN				S1PR1
Leong_RISK_29				SPDYE5	AGAP9, PRSS53, SPDYE5	PRSS53, SPDYE5	AGAP9	SPDYE5	SPDYE5	SPDYE5	MOB3C	PRSS53, SPDYE5	SPDYE5		AGAP9, SPDYE5	AGAP9	AGAP9, SPDYE5	SPDYE5			AGAP9	SPDYE5	SPDYE5
Maertzdorf_15		FCGR1CP		FCGR1CP	FCGR1CP, FCGR1A	FCGR1CP, CALHM6, FCGR1A	FCGR1CP, FCGR1A				FCGR1CP, CALHM6	FCGR1CP, CALHM6			FCGR1CP, CALHM6	FCGR1CP, FCGR1A	FCGR1CP, FCGR1A				FCGR1CP, FCGR1A
Maertzdorf_4
Sambarey_HIV_10					FCGR1A	FCGR1A	FCGR1A									FCGR1A	FCGR1A				FCGR1A
Suliman_RISK_4
Sweeney_OD_3
Verhagen_10	CHRM2													TAS2R46			TAS2R46			CHRM2
Zak_RISK_16					FCGR1A, FCGR1B	FCGR1A, FCGR1B	FCGR1A								ETV7	FCGR1A	FCGR1A				FCGR1A
Cells highlighted in yellow indicate the discovery dataset(s) for the corresponding signature(s)
